# Replacing the Calvin cycle with the reductive glycine pathway in *Cupriavidus necator*

**DOI:** 10.1101/2020.03.11.987487

**Authors:** Nico J. Claassens, Guillermo Bordanaba-Florit, Charles A. R. Cotton, Alberto De Maria, Max Finger-Bou, Lukas Friedeheim, Natalia Giner-Laguarda, Martí Munar-Palmer, William Newell, Giovanni Scarinci, Jari Verbunt, Stijn T. de Vries, Suzan Yilmaz, Arren Bar-Even

## Abstract

Formate can be directly produced from CO_2_ and renewable electricity, making it a promising microbial feedstock for sustainable bioproduction. *Cupriavidus necator* is one of the few biotechnologically-relevant hosts that can grow on formate, but it uses the inefficient Calvin cycle. Here, we redesign *C. necator* metabolism for formate assimilation via the highly efficient synthetic reductive glycine pathway. First, we demonstrate that the upper pathway segment supports glycine biosynthesis from formate. Next, we explore the endogenous route for glycine assimilation and discover a wasteful oxidation-dependent pathway. By integrating glycine biosynthesis and assimilation we are able to replace *C. necator*’s Calvin cycle with the synthetic pathway and achieve formatotrophic growth. We then engineer more efficient glycine metabolism and use short-term evolution to optimize pathway activity, doubling the growth yield on formate and quadrupling the growth rate. This study thus paves the way towards an ideal microbial platform for realizing the formate bioeconomy.
