## Supplementary Data 1 for "Replacing the Calvin cycle with the reductive glycine pathway in *Cupriavidus necator*"

### Sheet: Sheet1
mutations compared to parental strain C. necator H16 ΔphaC1
Chromosome/plasmid	gene ID	gene name	protein function	Notes	Minimum	Maximum	Length	Change	Polymorphism Type	Coverage	Variant P-value (approximate)	Variant Frequency	Amino Acid Change	CDS Codon Number	Codon Change	Protein Effect
Glycine-evolved C. necator strain 1 ( isolate B)
1		gltS1	signal transduction histidine kinase regulating/amino acid C4-dicarboxylate transport system		315748	315748	1	C -> T	SNP (transition)	20	1e-72	1	V -> M	406	GTG -> ATG	Substitution
1	A1033		conserved hypothetical protein		1130316	1130316	1	-A	Deletion	22	2.5e-40	1		130		Frame Shift
Glycine-evolved C. necator strain 2 (isolate C)
1	A0250		soluble lytic murein transglycosylase		262800	262800	1	-T	Deletion	5	3.2e-09	1		597		Frame Shift
1		gltS1	signal transduction histidine kinase regulating/amino acid C4-dicarboxylate transport system		315513	315513	1	C -> T	SNP (transition)	6	1.6e-23	1	G -> D	484	GGC -> GAC	Substitution
1	A0423		multidrug resistance efflux pump		442981	442981	1	T -> G	SNP (transversion)	4	4e-07	1	Q -> P	10	CAA -> CCA	Substitution
1	A0423		multidrug resistance efflux pump		442991	442991	1	T -> G	SNP (transversion)	5	7.3e-08	0.8	T -> P	7	ACC -> CCC	Substitution
	Glycine-evolved C. necator strain 3 (isolate D)
1		gltR1	response regulator of C4-dicarboxylate transportsystem		314005	314005	1	T -> G	SNP (transversion)	9	1.4e-32	0.889	E -> A	322	GAG -> GCG	Substitution
1	A0423		multidrug resistance efflux pump		442996	442996	1	T -> G	SNP (transversion)	10	1e-17	1	H -> P	5	CAC -> CCC	Substitution
1	A0423		multidrug resistance efflux pump		442991	442991	1	T -> G	SNP (transversion)	10	3.2e-23	0.9	T -> P	7	ACC -> CCC	Substitution
1	A1033		conserved hypothetical protein		gene mostly deleted
