## Supplementary Data 3 for "Replacing the Calvin cycle with the reductive glycine pathway in *Cupriavidus necator*"

### Sheet: Sheet1
mutations compared to parental strain C. necator H16 ΔphaC1
Chromosome/plasmid	gene ID	gene name	protein function	Notes	Minimum	Maximum	Length	Change	Polymorphism Type	Coverage	Variant P-value (approximate)	Variant Frequency	Amino Acid Change	CDS Codon Number	Codon Change	Protein Effect
CRG1 strain 1 (base strain for CRG2, isolate name 2A)
plasmid pC2		p3 promoter synthetic gcvTHP	glycine cleavage system operon		7989	7989	1	G -> C	SNP (transversion)							Polymorphism
plasmid pC2		p3 promoter synthetic gcvTHP	glycine cleavage system operon		7991	7991	1	A -> C	SNP (transversion)							Polymorphism
1	h16_A0363	ftsY	signal recognition particle receptor FtsY	transposon insertion in ORF
1	h16_A3287		Hypothetical protein	transposon insertion in ORF
1	h16_A3442 <-- intergenic --> lysA2		protein implicated in iron transport, frataxin homolog / diaminopimelate decarboxylase	transposon insertino upstream of lysA2
2	H16_B1396	cbbR CDS	activator of cbb operon, LysR-family regulator		1563758	1563758	1	-A	Deletion	74	4.1e-99	73.3% -> 81.5%
CRG1 strain 2 (isolate name 1A)
plasmid pC2		p3 promoter synthetic gcvTHP	glycine cleavage system operon		7989	7989	1	G -> C	SNP (transversion)							Polymorphism
plasmid pC2		p3 promoter synthetic gcvTHP	glycine cleavage system operon		7991	7991	1	A -> C	SNP (transversion)							Polymorphism
1	h16_A0363	ftsY	signal recognition particle receptor FtsY	transposon insertion in ORF
1	h16_A2719		transcriptional regulator, IclR-family	transposon insertion in ORF
1	h16_A3287		Hypothetical protein	transposon insertion in ORF
1	h16_A3442 <-- intergenic --> lysA2		protein implicated in iron transport, frataxin homolog / diaminopimelate decarboxylase	transposon insertino upstream of lysA2
2	H16_B1396	cbbR	activator of cbb operon, LysR-family regulator		1563758	1563758	1	-A	Deletion	19	0.474	4e-12	223	Frame Shift
CRG1 strain 3 (isolate name R2)
plasmid pC2		p3 promoter synthetic gcvTHP	glycine cleavage system operon		7989	7989	1	G -> C	SNP (transversion)							Polymorphism
plasmid pC2		p3 promoter synthetic gcvTHP	glycine cleavage system operon		7991	7991	1	A -> C	SNP (transversion)							Polymorphism
1	h16_A0363	ftsY	signal recognition particle receptor FtsY	transposon insertion in ORF
1	h16_A1373		signal transduction histidine kinase containing a PAS sensor domain		1487237	1	1487237	C -> G	SNP (transversion)	298	4.5E-884	0.628		166	ATC -> ATT	None
1	h16_A2413 --> intergenic <-- h16_A2414		hypothetical protein / predicted membrane protein	transpson insertion
1	h16_A2719		transcriptional regulator, IclR-family	transposon insertion in ORF
1	h16_A3287		Hypothetical protein	transposon insertion in ORF
1	h16_A3442 <-- intergenic --> lysA2		protein implicated in iron transport, frataxin homolog / diaminopimelate decarboxylase	transposon insertino upstream of lysA2
2	H16_B1396	cbbR	activator of cbb operon, LysR-family regulator	completely deleted								0.995		109	CGC -> CGG	None
2	h16_B0604 --> intergenic --< h16_B0605		CDS (Hypothetical protein) / Metal-dependent amidase/aminoacylase/carboxypeptidase	transposon insertion
