## Supplementary Data 4 for "Replacing the Calvin cycle with the reductive glycine pathway in *Cupriavidus necator*"

### Sheet: Sheet1
mutations compared to parental CRG1 strain 1
Chromosome/plasmid	gene ID	gene name	protein function	Notes	Minimum	Maximum	Length	Change	Polymorphism Type	Coverage	Variant P-value (approximate)	Variant Frequency	Amino Acid Change	CDS Codon Number	Codon Change	Protein Effect
CRG2 strain 1 (base strain for CRG3 - isolate name:pgcv:P3-#2)
1	h16_A0740 --> intergenic <-- H16_A0741	piL2 --> intergenic <-- no name	Type IV pilus protein histidine kinase/response regulator hybrid PilL / conserved hypothetical protein	transposon inserted	804939	804939
1	h16_A1373		signal transduction histidine kinase containing a PAS sensor domain		1487916	1487916	1	C -> T	SNP (transition)	252		0.992	A -> T	312	GCC -> ACC	Substitution
1	h16_2244	ssuD1	alkanesulfonate monooxygenase		2436435	2436435	1	G -> A	SNP (transition)	292		0.99		136	ATC -> ATT	None
1	h16_A2413 --> intergenic <-- h16_A2414		hypothetical protein / predicted membrane protein	transpson insertion
1	h16_A3424	vacJ CDS	surface lipoprotein, VacJ-like		3698940	3698940	1	A -> C	SNP (transversion)	266		1	L -> R	151	CTG -> CGG	Substitution
1	h16_A3618 --> intergenic --> h16_A3619	no name --> integenic --> gcvT1	glycine cleavage system operon	mutation in 5 UTR or introduced p3 promomoter (inceasing expression	3890226	3890227	0	+A	Insertion	264	2.1E-857	0.962
2	h16_B0604 --> intergenic --< h16_B0605		CDS (Hypothetical protein) / Metal-dependent amidase/aminoacylase/carboxypeptidase	transposon insertion
CRG2 strain 2( isolate name pgcv:P3-#4))
1	h16_A1373		signal transduction histidine kinase containing a PAS sensor domain		1487916	1487916	1	C -> T	SNP (transition)	226		0.982	A -> T	312	GCC -> ACC	Substitution
1	h16_2244	ssuD1	alkanesulfonate monooxygenase		2436435	2436435	1	G -> A	SNP (transition)	271		0.989		136	ATC -> ATT	None
1	h16_A2413 --> intergenic <-- h16_A2414		hypothetical protein / predicted membrane protein
1	h16_A3424	vacJ CDS	surface lipoprotein, VacJ-like		3698940	3698940	1	A -> C	SNP (transversion)	231		1	L -> R	151	CTG -> CGG	Substitution
1	h16_A3618 --> intergenic --> h16_A3619	no name --> integenic --> gcvT1	glycine cleavage system operon	mutation in 5 UTR or introduced p3 promomoter (inceasing expression	3890226	3890226	1	C -> A	SNP (transversion)	278		0.478
1	h16_A3618 --> intergenic --> h16_A3619	no name --> integenic --> gcvT1	glycine cleavage system operon	mutation in 5 UTR or introduced p3 promomoter (inceasing expression	3890239	3890239	1	G -> A	SNP (transition)	270		0.441
2	h16_B0604 --> intergenic --< h16_B0605		CDS (Hypothetical protein) / Metal-dependent amidase/aminoacylase/carboxypeptidase	transposon insertion
