## Supplementary Data 5 for "Replacing the Calvin cycle with the reductive glycine pathway in *Cupriavidus necator*"

### Sheet: Sheet1
	mutations compared to parental CRG2 strain 1
chromosome/plasmid	gene ID	gene name	protein function		Minimum	Maximum	Length	Change	Polymorphism Type	Coverage	Variant P-value (approximate)	Variant Frequency	Amino Acid Change	CDS Codon Number	Codon Change	Protein Effect
CRG4 strain 1 (isolate name D2)
1	h16_A0363	ftsY	signal recognition particle receptor FtsY	transposon insertion in ORF of CRG1-3 not present anymore
1	h16_A2465		methyltransferase		2686510	2686510	1	G -> C	SNP (transversion)	281	2.5E-1012	1	R -> P	33	CGC -> CCC	Substitution
1	h16_A3053	clpS	ATP-dependent Clp protease adaptor protein	transposon insertion in ORF
1	h16_A3287		Hypothetical protein	transposon insertion of CRG1-3 not present anymore
1	h16_A3442 <-- intergenic --> lysA2		protein implicated in iron transport, frataxin homolog / diaminopimelate decarboxylase	transposon insertion of CRG1-3 not present anymore
1	h16_A3728 <-- intergenic --> h16_A3729		intergenic transcriptional regulator, TetR/AcrR-family / acriflavin resistance protein A		4028340	4028340	1	G -> A	SNP (transition)	288	7.9E-948	0.997
megaplasmid	h16_PHG019	hoxA	response regulator (activator) of soluble and membrane-bound hydrogenases	transposon insertion in ORF
CRG4 strain 2 (isolate name D3)
1	h13_A0363	ftsY	signal recognition particle receptor FtsY	transposon insertion in ORF of CRG1-3 not present anymore
1	h16_A0542		signal transduction histidine kinase		570125	570125	1	G -> C	SNP (transversion)	219	1.0E-1088	0.991		136	ATC -> ATT	None
1	h16_A3053	clpS	ATP-dependent Clp protease adaptor protein	transposon insertion in ORF
1	h16_A3287		Hypothetical protein	transposon insertion of CRG1-3 not present anymore
1	h16_A3442 <-- intergenic --> lysA2		protein implicated in iron transport, frataxin homolog / diaminopimelate decarboxylase	transposon insertion of CRG1-3 not present anymore
1	h16_A3728 <-- intergenic --> h16_A3729		intergenic transcriptional regulator, TetR/AcrR-family / acriflavin resistance protein A		4028340	4028340	1	G -> A	SNP (transition)	305	3.2E-851	0.996	L -> R	151	CTG -> CGG	Substitution
megaplasmid	h16_PHG019	hoxA	response regulator (activator) of soluble and membrane-bound hydrogenases	transposon insertion in ORF
